# Knockout of a single *Sox* gene resurrects an ancestral cell type in the sea anemone *Nematostella vectensis*

**DOI:** 10.1101/2021.09.30.462561

**Authors:** Leslie S. Babonis, Camille Enjolras, Abigail J. Reft, Brent M. Foster, Fredrik Hugosson, Joseph F. Ryan, Marymegan Daly, Mark Q. Martindale

## Abstract

Cnidocytes are the explosive stinging cells found only in cnidarians (corals, jellyfish, etc). Specialized for prey capture and defense, cnidocytes are morphologically complex and vary widely in form and function across taxa; how such diversity evolved is unknown. Using CRISPR/Cas9-mediated genome editing in the burrowing sea anemone *Nematostella vectensis*, we show that a single transcription factor (*NvSox2*) acts as a binary switch between two alternative cnidocyte fates. Knockout of *NvSox2* caused a complete transformation of nematocytes (piercing cells) into spirocytes (ensnaring cells). The type of spirocyte induced by *NvSox2* knockout (robust spirocyte) is not normally found in *N. vectensis* but is common in sea anemones from other habitats. Homeotic control of cell fate provides a mechanistic explanation for the discontinuous distribution of cnidocyte types across cnidarians and demonstrates how simple counts of cell types can underestimate biodiversity.
