## Supplemental Data S2 for "Knockout of a single *Sox* gene resurrects an ancestral cell type in the sea anemone *Nematostella vectensis*"

### Sheet: Complete reference
	Authors	Title	Journal	Species
1	Gusmão, Luciana C.; Rodríguez, E.; Daly, Marymegan	Description of Calliactis tigris sp. nov.: reconciling taxonomy and phylogeny in hermit-crab symbiotic anemones (Cnidaria: Actiniaria: Hormathiidae)	Organisms Diversity and Evolution	Calliactis tigris
2	Sanamyan, N P; Sanamyan, K E	Paraedwardsia hadalis, a new ultra-abyssal sea anemone (Actiniaria: Edwardsiidae) from Aleutian Trench	Invertebrate Zoology	Paraedwardsia hadalis
3	Sanamyan, N; Sanamyan, K; Lundsten, L	Two new deepwater sea anemones (Cnidaria: Anthozoa: Actiniaria) sicyonis heliodiscus SP.N. (actinostolidae) and Hormathia Pacifica SP.N. (Hormathiidae) from Pacific	Invertebrate Zoology	Hormathia pacifica
4	Yap, Nicholas Wei Liang; Fautin, Daphne Gail; Ramos, Dino Angelo; Tan, Ria	Sea anemones of Singapore: Synpeachia temasek new genus, new species, and redescription of Metapeachia tropica (Cnidaria: Actiniaria: Haloclavidae)	Proceedings of the Biological Society of Washington	Synpeachia temasek; Metapeachia tropica
5	Rodríguez, Estefanía; Mendoza, Marisol; Häussermann, Verena	New records and redescription of Halcurias pilatus and Halcurias mcmurrichi (Actiniaria, Endocoelantheae)	Journal of the Marine Biological Association of the United Kingdom	Halcurias pilatus; Halcurias mcmurrichi
6	Sanamyan, Nadya; Sanamyan, Karen	Edwardsia sojabio sp. n. (Cnidaria: Anthozoa: Actiniaria: Edwardsiidae), a new abyssal sea anemone from the Sea ofJapan	Deep-Sea Research Part II: Topical Studies in Oceanography	Edwardsia sojabio
7	Sanamyan, N. P.; Sanamyan, K. E.; Tabachnik, K. R.	The first species of Actiniaria, Spongiactis japonica gen.n., sp.n. (Cnidaria: Anthozoa), an obligate symbiont of a glass sponge	Invertebrate Zoology	Spongiactis japonica
8	Rodríguez, Estefanía	Another bipolar deep-sea anemone: New species of Iosactis (Actiniaria, Endomyaria) from Antarctica	Helgoland Marine Research	Losactis antarctica
9	Zelnio, Kevin A; Rodriguez, Estefania; Daly, Marymegan	Hexacorals (Anthozoa: Actiniaria, Zoanthidea) from hydrothermal vents in the south-western Pacific	Marine Biology Research	Cyananthea hourdezi
10	Daly, Marymegan; Gusmão, Luciana	The first sea anemone (Cnidaria: Anthozoa: Actiniaria) from a whale fall	Journal of Natural History	Anthosactis pearseae
11	Daly, Marymegan; Ardelean, Adorian; Cha, Ha Rim; Campbell, Andrew C.; Fautin, Daphne G.	A new species, Adamsia obvolva (Cnidaria: Anthozoa: Actiniaria), from the Gulf of Mexico, and a discussion of the taxonomy of carcinoecium-forming sea anemones	Bulletin of Marine Science	Adamsia obvolva
				Paracalliactis consors
12	Goffredi, Shana K; Motooka, Cambrie; Fike, David A; Gusmão, Luciana C; Tilic, Ekin; Rouse, Greg W; Rodríguez, Estefanía	Facultative chemosynthesis in a deep-sea anemone from hydrothermal vents in the Pescadero Basin, Gulf of California	BioRXiv	Ostiactis pearseae
13	Li, Yang; Xu, Kuidong	Paraphelliactis tangi n. sp. and Phelliactis yapensis n. sp., two new deep-sea species of Hormathiidae (Cnidaria: Anthozoa: Actiniaria) from a seamount in the tropical Western Pacific	Zootaxa	Paraphelliactis tangi;
				Phelliactis yapensis
14	Gusmão, L. C.; Berniker, L.; Van Deusen, V.; Harris, O.; Rodríguez, E.	Halcampulactidae (Actiniaria, Actinostoloidea), a new family of burrowing sea anemones with external brooding from Antarctica	Polar Biology	Halcampulactis solimar
				Halcampulactis solimar
15	Fautin, Daphne G.; Goodwill, Roger H.	Neoaiptasia morbilla new species (Cnidaria: Actiniaria), a sea anemone symbiont of sand-dwelling gastropods on Saipan, Mariana Islands, with comments on some other such associations	Micronesica	Neoaiptasia morbilla
16	Rodríguez, Estefanía; Castorani, Christopher N.; Daly, Marymegan	Morphological phylogeny of the family Actinostolidae (Anthozoa:Actiniaria) with description of a new genus and species of hydrothermal vent sea anemone redefining the family Actinoscyphiidae	Invertebrate Systematics	Alvinactis reu
17	de Melo, Yago A.; Targino, Alessandra K.G.; Gomes, Paula B.	New records of family Hormathiidae (Cnidaria: Actiniaria) from Brazilian coast with description of Paraphelliactis labiata n. sp.	Zootaxa	Paraphelliactis labiata
				Paraphelliactis spinosa
				Monactis vestita
				phelliactis robusta
				Phelliactis sp.
18	Sanamyan, N.P.; Sanamyan, K.E.	Tetracoelactis ioran, a new genus and species of deep-sea anemones of the family Exocoelactinidae (Cnidaria: Anthozoa: Actiniaria) from the Northwestern Pacific Ocean	Zoosystematica Rossica	Tetracoelactis ioran
19	Kitahara, M. V.; Capel, K. C.C.; Migotto, A. E.	Coenocyathus sebroecki sp. nov.: a new azooxanthellate coral (Scleractinia, Caryophylliidae) from southeastern Brazil	Marine Biodiversity	Coenocyathus sebroecki
20	Daly, Marymegan; Rack, Frank; Zook, Robert	Edwardsiella andrillae, a new species of sea anemone from Antarctic ice	PLoS ONE	Edwardsiella andrillae
				Edwardsiella ignota
21	Sanamyan, N. P.; Sanamyan, K. E.; Schories, D.	Shallow water Actiniaria and Corallimorpharia (Cnidaria: Anthozoa) from King George Island, Antarctica	Invertebrate Zoology	Edwardsia inachi
	they mention that spirocysts found in pedal disc, column, and actinopharynx and filaments by other authors are contaminants			Hormathia lacunifera
				Artemidactis victrix
				Stomphia selaginella
				Glyphoperidium bursa
				Isosicyonis alba
				Dactylanthus antarcticus
				Corallimorphus karinae
				Hormosoma scotti
				Armactinia antarctica
22	Fautin and Barber 1999	Maractis rimicarivora, a new genus and species of sea anemone (Cnidaria: Anthozoa: Actiniaria: Actinostolidae) from an Atlantic hydrothermal vent		Maractis rimicarivora
23	Yanagi et al 2015	Redescription of the Sea Anemone Exocoelactis actinostoloides (Cnidaria: Anthozoa: Actiniaria) Based on a Topotypic Specimen Collected from Tokyo Bay, Japan	Species Diversity 20: 199–209	Exocoelactis actinostoloides
24	Rodríguez, Estefanía; Lopez-Gonzalez, Pablo J.; Daly, Marymegan	New family of sea anemones (Actiniaria, Acontiaria) from deep polar seas	Polar Biology 32(5):703-717	Antipodactis scotiae
				Antipodactis awii
Sanamyan
Yap
Rodriguez
Sanamyan
Sanamyan
Rodriguez
Zelnio
Daly
Daly
Goffredi
Li
Gusmão
Fautin
Rodriguez
de Melo
Sanamyan
Kitahara
Daly
Sanamyan

### Sheet: taxa with robust spirocytes
Citation	Group	Genus species	tissue (tentacles, column, etc)	cnidocyte type
Rodríguez et al., 2013	Actinernoidea	Halcurias pilatus	aboral end	basitrich
Rodríguez et al., 2013	Actinernoidea	Halcurias pilatus	scapus	basitrich
Rodríguez et al., 2013	Actinernoidea	Halcurias pilatus	scapus	p-mastigophore
Rodríguez et al., 2013	Actinernoidea	Halcurias pilatus	nematocyst batteries	basitrich
Rodríguez et al., 2013	Actinernoidea	Halcurias pilatus	nematocyst batteries	holotrichs 1
Rodríguez et al., 2013	Actinernoidea	Halcurias pilatus	nematocyst batteries	holotrichs 2
Rodríguez et al., 2013	Actinernoidea	Halcurias pilatus	tentacles	gracile spiro
Rodríguez et al., 2013	Actinernoidea	Halcurias pilatus	tentacles	spriocysts (robust)
Rodríguez et al., 2013	Actinernoidea	Halcurias pilatus	tentacles	basitrich
Rodríguez et al., 2013	Actinernoidea	Halcurias pilatus	actinopharynx	spirocysts
Rodríguez et al., 2013	Actinernoidea	Halcurias pilatus	actinopharynx	basitrich
Rodríguez et al., 2013	Actinernoidea	Halcurias pilatus	actinopharynx	p-mastigophore
Rodríguez et al., 2013	Actinernoidea	Halcurias pilatus	filaments	spirocysts
Rodríguez et al., 2013	Actinernoidea	Halcurias pilatus	filaments	basitrich
Rodríguez et al., 2013	Actinernoidea	Halcurias pilatus	filaments	rod-like basitrichs
Rodríguez et al., 2013	Actinernoidea	Halcurias pilatus	filaments	p-mastigophore
Rodríguez et al., 2013	Actinernoidea	Halcurias mcmurrichi	aboral end	basitrich
Rodríguez et al., 2013	Actinernoidea	Halcurias mcmurrichi	aboral end	basitrich
Rodríguez et al., 2013	Actinernoidea	Halcurias mcmurrichi	scapus	basitrich
Rodríguez et al., 2013	Actinernoidea	Halcurias mcmurrichi	nematocyst batteries	basitrich
Rodríguez et al., 2013	Actinernoidea	Halcurias mcmurrichi	tentacles	gracile spiro
Rodríguez et al., 2013	Actinernoidea	Halcurias mcmurrichi	tentacles	spriocysts (robust)
Rodríguez et al., 2013	Actinernoidea	Halcurias mcmurrichi	tentacles	basitrich
Rodríguez et al., 2013	Actinernoidea	Halcurias mcmurrichi	actinopharynx	spirocysts
Rodríguez et al., 2013	Actinernoidea	Halcurias mcmurrichi	actinopharynx	basitrich
Rodríguez et al., 2013	Actinernoidea	Halcurias mcmurrichi	actinopharynx	p-mastigophore
Rodríguez et al., 2013	Actinernoidea	Halcurias mcmurrichi	filaments	spirocysts
Rodríguez et al., 2013	Actinernoidea	Halcurias mcmurrichi	filaments	basitrich
Rodríguez et al., 2013	Actinernoidea	Halcurias mcmurrichi	filaments	p-mastigophore
Rodríguez, 2011	Actinioidea	Iosactis antarctica	pedal disk	spirocysts (robust)
Rodríguez, 2011	Actinioidea	Iosactis antarctica	pedal disk	basitrich 1
Rodríguez, 2011	Actinioidea	Iosactis antarctica	pedal disk	basitrich 2
Rodríguez, 2011	Actinioidea	Iosactis antarctica	scapus	basitrich 1
Rodríguez, 2011	Actinioidea	Iosactis antarctica	scapus	basitrich 2
Rodríguez, 2011	Actinioidea	Iosactis antarctica	tentacles	basitrich 1
Rodríguez, 2011	Actinioidea	Iosactis antarctica	tentacles	basitrich 2
Rodríguez, 2011	Actinioidea	Iosactis antarctica	actinopharynx	basitrich 1
Rodríguez, 2011	Actinioidea	Iosactis antarctica	actinopharynx	basitrich 2
Rodríguez, 2011	Actinioidea	Iosactis antarctica	filaments	basitrich
Rodríguez, 2011	Actinioidea	Iosactis antarctica	filaments	b-mastigophore
Rodríguez, 2011	Actinioidea	Iosactis antarctica	filaments	p-mastigophore
Rodríguez, 2011	Actinioidea	Iosactis vagabunda	pedal disk	spirocysts (robust)
Rodríguez, 2011	Actinioidea	Iosactis vagabunda	pedal disk	basitrich 1
Rodríguez, 2011	Actinioidea	Iosactis vagabunda	pedal disk	basitrich 2
Rodríguez, 2011	Actinioidea	Iosactis vagabunda	scapus	basitrich 1
Rodríguez, 2011	Actinioidea	Iosactis vagabunda	scapus	basitrich 2
Rodríguez, 2011	Actinioidea	Iosactis vagabunda	tentacles	basitrich 1
Rodríguez, 2011	Actinioidea	Iosactis vagabunda	tentacles	basitrich 2
Rodríguez, 2011	Actinioidea	Iosactis vagabunda	actinopharynx	basitrich 1
Rodríguez, 2011	Actinioidea	Iosactis vagabunda	actinopharynx	basitrich 2
Rodríguez, 2011	Actinioidea	Iosactis vagabunda	filaments	basitrich
Rodríguez, 2011	Actinioidea	Iosactis vagabunda	filaments	b-mastigophore
Rodríguez, 2011	Actinioidea	Iosactis vagabunda	filaments	p-mastigophore
Yap et a., 2014	Actinioidea	Metapeachia tropica	tentacles	spirocysts (robust)
Yap et a., 2014	Actinioidea	Metapeachia tropica	tentacles	basitrich
Yap et a., 2014	Actinioidea	Metapeachia tropica	column	basitrich
Yap et a., 2014	Actinioidea	Metapeachia tropica	actinopharynx	basitrich
Yap et a., 2014	Actinioidea	Metapeachia tropica	actinopharynx	p-mastigophore
Yap et a., 2014	Actinioidea	Metapeachia tropica	mesenterial filament	basitrich
Yap et a., 2014	Actinioidea	Metapeachia tropica	mesenterial filament	p-mastigophore
Yap et a., 2014	Actinioidea	Metapeachia tropica	mesenterial filament	h-mastigophore
Yap et a., 2014	Actinioidea	Synpeachia temasek	tentacles	spirocysts (robust)
Yap et a., 2014	Actinioidea	Synpeachia temasek	tentacles	basitrich
Yap et a., 2014	Actinioidea	Synpeachia temasek	tentacles	basitrich
Yap et a., 2014	Actinioidea	Synpeachia temasek	column	basitrich
Yap et a., 2014	Actinioidea	Synpeachia temasek	actinopharynx	basitrich
Yap et a., 2014	Actinioidea	Synpeachia temasek	actinopharynx	p-mastigophore
Yap et a., 2014	Actinioidea	Synpeachia temasek	mesenterial filament	basitrich
Yap et a., 2014	Actinioidea	Synpeachia temasek	mesenterial filament	p-mastigophore
Yap et a., 2014	Actinioidea	Synpeachia temasek	mesenterial filament	h-mastigophore
Daly et al., 2007	Actinostolidae	Anthosactis pearseae	tentacles	spirocysts (robust)
Daly et al., 2007	Actinostolidae	Anthosactis pearseae	tentacles	gracile spiro
Daly et al., 2007	Actinostolidae	Anthosactis pearseae	tentacles	basitrich
Daly et al., 2007	Actinostolidae	Anthosactis pearseae	tentacles	holotrichs
Daly et al., 2007	Actinostolidae	Anthosactis pearseae	column	spirocysts (robust)
Daly et al., 2007	Actinostolidae	Anthosactis pearseae	column	gracile spiro
Daly et al., 2007	Actinostolidae	Anthosactis pearseae	column	basitrich
Daly et al., 2007	Actinostolidae	Anthosactis pearseae	column	holotrichs
Daly et al., 2007	Actinostolidae	Anthosactis pearseae	column	p-mastigophore
Daly et al., 2007	Actinostolidae	Anthosactis pearseae	actinopharynx	basitrich 1
Daly et al., 2007	Actinostolidae	Anthosactis pearseae	actinopharynx	basitrich 2
Daly et al., 2007	Actinostolidae	Anthosactis pearseae	actinopharynx	p-mastigophore
Daly et al., 2007	Actinostolidae	Anthosactis pearseae	filaments	basitrich
Daly et al., 2007	Actinostolidae	Anthosactis pearseae	filaments	p-mastigophore
Gofreddi et al., 2020	Actinostolidae	Ostiactis pearseae	column	basitrich
Gofreddi et al., 2020	Actinostolidae	Ostiactis pearseae	column	holotrichs
Gofreddi et al., 2020	Actinostolidae	Ostiactis pearseae	tentacles	spirocysts (robust)
Gofreddi et al., 2020	Actinostolidae	Ostiactis pearseae	tentacles	basitrich
Gofreddi et al., 2020	Actinostolidae	Ostiactis pearseae	tentacles	holotrichs
Gofreddi et al., 2020	Actinostolidae	Ostiactis pearseae	actinopharynx	basitrich 1
Gofreddi et al., 2020	Actinostolidae	Ostiactis pearseae	actinopharynx	basitrich 2
Gofreddi et al., 2020	Actinostolidae	Ostiactis pearseae	actinopharynx	p-mastigophore A
Gofreddi et al., 2020	Actinostolidae	Ostiactis pearseae	actinopharynx	p-mastigophore B1
Gofreddi et al., 2020	Actinostolidae	Ostiactis pearseae	filaments	basitrich
Gofreddi et al., 2020	Actinostolidae	Ostiactis pearseae	filaments	p-mastigophore A
Gofreddi et al., 2020	Actinostolidae	Ostiactis pearseae	filaments	p-mastigophore B1
Gusmão et al., 2019	Actinostoloidea	Halcampulactis solimar - look at tree in paper	column	spirocysts (robust)
Gusmão et al., 2019	Actinostoloidea	Halcampulactis solimar	column	basitrich
Gusmão et al., 2019	Actinostoloidea	Halcampulactis solimar	column	p-mastigophore
Gusmão et al., 2019	Actinostoloidea	Halcampulactis solimar	tentacles	spirocysts (robust)
Gusmão et al., 2019	Actinostoloidea	Halcampulactis solimar	tentacles	basitrich
Gusmão et al., 2019	Actinostoloidea	Halcampulactis solimar	gladular sacs…	basitrich
Gusmão et al., 2019	Actinostoloidea	Halcampulactis solimar	gladular sacs…	p-mastigophore
Gusmão et al., 2019	Actinostoloidea	Halcampulactis solimar	actinopharynx	basitrich
Gusmão et al., 2019	Actinostoloidea	Halcampulactis solimar	actinopharynx	p-mastigophore
Gusmão et al., 2019	Actinostoloidea	Halcampulactis solimar	filament	basitrich
Gusmão et al., 2019	Actinostoloidea	Halcampulactis solimar	filament	b-mastigophore
Gusmão et al., 2019	Actinostoloidea	Halcampulactis solimar	filament	p-mastigophore A I
Gusmão et al., 2019	Actinostoloidea	Halcampulactis solimar	filament	p-mastigophore A II
Sanamyan & Sanamyan 2018	Edwardsioidea	Paraedwardsia hadalis	physa	basitrichs (rare)
Sanamyan & Sanamyan 2018	Edwardsioidea	Paraedwardsia hadalis	scapus	basitrichs (common)
Sanamyan & Sanamyan 2018	Edwardsioidea	Paraedwardsia hadalis	scapus	holotrichs (few)
Sanamyan & Sanamyan 2018	Edwardsioidea	Paraedwardsia hadalis	scapulus	basitrichs (common)
Sanamyan & Sanamyan 2018	Edwardsioidea	Paraedwardsia hadalis	capitulum	basitrichs (common)
Sanamyan & Sanamyan 2018	Edwardsioidea	Paraedwardsia hadalis	tentacles	gracile spiro (numerous)
Sanamyan & Sanamyan 2018	Edwardsioidea	Paraedwardsia hadalis	tentacles	spirocysts (robust)
Sanamyan & Sanamyan 2018	Edwardsioidea	Paraedwardsia hadalis	tentacles	basitrichs (common)
Sanamyan & Sanamyan 2018	Edwardsioidea	Paraedwardsia hadalis	actinopharynx	basitrichs (common)
Sanamyan & Sanamyan 2018	Edwardsioidea	Paraedwardsia hadalis	filaments	basitrichs (common)
Sanamyan & Sanamyan 2018	Edwardsioidea	Paraedwardsia hadalis	filaments	p-mastigophore
Sanamyan & Sanamyan 2018	Edwardsioidea	Paraedwardsia hadalis	endoderm of all regions	basitrichs (few)
Sanamyan et al., 2013	Edwardsioidea	Edwardsia sojabio	physa	basitrichs (few)
Sanamyan et al., 2013	Edwardsioidea	Edwardsia sojabio	nemathybomes	basitrich
Sanamyan et al., 2013	Edwardsioidea	Edwardsia sojabio	scapulus	basitrichs (few)
Sanamyan et al., 2013	Edwardsioidea	Edwardsia sojabio	tentacles	gracile spiro (numerous)
Sanamyan et al., 2013	Edwardsioidea	Edwardsia sojabio	tentacles	spirocysts (robust)
Sanamyan et al., 2013	Edwardsioidea	Edwardsia sojabio	tentacles	basitrichs (common)
Sanamyan et al., 2013	Edwardsioidea	Edwardsia sojabio	actinopharynx	basitrichs (common)
Sanamyan et al., 2013	Edwardsioidea	Edwardsia sojabio	actinopharynx	basitrichs (common)
Sanamyan et al., 2013	Edwardsioidea	Edwardsia sojabio	actinopharynx	p-mastigophore
Sanamyan et al., 2013	Edwardsioidea	Edwardsia sojabio	filaments	basitrich
Sanamyan et al., 2013	Edwardsioidea	Edwardsia sojabio	filaments	p-mastigophore
Sanamyan et al., 2015	Edwardsioidea	Edwardsia inachi	physa	basitrichs (common)
Sanamyan et al., 2015	Edwardsioidea	Edwardsia inachi	nemathybomes	basitrich
Sanamyan et al., 2015	Edwardsioidea	Edwardsia inachi	distal scapus	basitrichs (common)
Sanamyan et al., 2015	Edwardsioidea	Edwardsia inachi	scapulus	basitrichs (numerous)
Sanamyan et al., 2015	Edwardsioidea	Edwardsia inachi	tentacles	gracile spiro
Sanamyan et al., 2015	Edwardsioidea	Edwardsia inachi	tentacles	spirocysts (robust)
Sanamyan et al., 2015	Edwardsioidea	Edwardsia inachi	tentacles	basitrich
Sanamyan et al., 2015	Edwardsioidea	Edwardsia inachi	actinopharynx	basitrichs (common)
Sanamyan et al., 2015	Edwardsioidea	Edwardsia inachi	actinopharynx	basitrichs (numerous)
Sanamyan et al., 2015	Edwardsioidea	Edwardsia inachi	actinopharynx	p-mastigophore
Sanamyan et al., 2015	Edwardsioidea	Edwardsia inachi	filaments	basitrichs (numerous)
Sanamyan et al., 2015	Edwardsioidea	Edwardsia inachi	filaments	p-mastigophore
Daly et al., 2013	Edwardsioidea	Edwardsiella andrillae	tentacles	basitrich
Daly et al., 2013	Edwardsioidea	Edwardsiella andrillae	tentacles	spirocysts (robust)
Daly et al., 2013	Edwardsioidea	Edwardsiella andrillae	column	small basitrich
Daly et al., 2013	Edwardsioidea	Edwardsiella andrillae	column	basitrich
Daly et al., 2013	Edwardsioidea	Edwardsiella andrillae	column	m-mastigophores
Daly et al., 2013	Edwardsioidea	Edwardsiella andrillae	column	spirocysts (robust)
Daly et al., 2013	Edwardsioidea	Edwardsiella andrillae	filaments	basitrich
Daly et al., 2013	Edwardsioidea	Edwardsiella andrillae	filaments	p-mastigophore
Daly et al., 2013	Edwardsioidea	Edwardsiella andrillae	actinopharynx	small basitrich
Daly et al., 2013	Edwardsioidea	Edwardsiella andrillae	actinopharynx	basitrich
Daly et al., 2013	Edwardsioidea	Edwardsiella andrillae	actinopharynx	p-mastigophore
Sanamyan et al., 2015	Metridioidea	Hormathia pacifica	pedal disk	basitrichs (common)
Sanamyan et al., 2015	Metridioidea	Hormathia pacifica	pedal disk	basitrichs (common)
Sanamyan et al., 2015	Metridioidea	Hormathia pacifica	column ectoderm	basitrichs (few)
Sanamyan et al., 2015	Metridioidea	Hormathia pacifica	column ectoderm	basitrichs (common)
Sanamyan et al., 2015	Metridioidea	Hormathia pacifica	column ectoderm	p-mastigophore
Sanamyan et al., 2015	Metridioidea	Hormathia pacifica	column endoderm	basitrichs (few)
Sanamyan et al., 2015	Metridioidea	Hormathia pacifica	column endoderm	p-mastigophore
Sanamyan et al., 2015	Metridioidea	Hormathia pacifica	tentacles	gracile spiro (numerous)
Sanamyan et al., 2015	Metridioidea	Hormathia pacifica	tentacles	spirocysts (robust)
Sanamyan et al., 2015	Metridioidea	Hormathia pacifica	tentacles	basitrichs (common)
Sanamyan et al., 2015	Metridioidea	Hormathia pacifica	actinopharynx	basitrichs (few)
Sanamyan et al., 2015	Metridioidea	Hormathia pacifica	actinopharynx	basitrichs (common)
Sanamyan et al., 2015	Metridioidea	Hormathia pacifica	actinopharynx	p-mastigophore
Sanamyan et al., 2015	Metridioidea	Hormathia pacifica	filaments	basitrichs (few)
Sanamyan et al., 2015	Metridioidea	Hormathia pacifica	filaments	p-mastigophore
Sanamyan et al., 2015	Metridioidea	Hormathia pacifica	acontia	basitrichs (few)
Sanamyan et al., 2015	Metridioidea	Hormathia pacifica	acontia	basitrichs (numerous)
Sanamyan et al., 2012	Metridioidea	Spongiactis japonica	column	basitrichs (common)
Sanamyan et al., 2012	Metridioidea	Spongiactis japonica	column	p-mastigophore
Sanamyan et al., 2012	Metridioidea	Spongiactis japonica	tentacles	gracile spiro (numerous)
Sanamyan et al., 2012	Metridioidea	Spongiactis japonica	tentacles	spirocysts (robust)
Sanamyan et al., 2012	Metridioidea	Spongiactis japonica	tentacles	basitrichs (common)
Sanamyan et al., 2012	Metridioidea	Spongiactis japonica	tentacles	holotrichs (common)
Sanamyan et al., 2012	Metridioidea	Spongiactis japonica	actinopharynx	basitrichs (common)
Sanamyan et al., 2012	Metridioidea	Spongiactis japonica	actinopharynx	p-mastigophore
Sanamyan et al., 2012	Metridioidea	Spongiactis japonica	actinopharynx	p-mastigophore
Sanamyan et al., 2012	Metridioidea	Spongiactis japonica	filaments	basitrichs (rare)
Sanamyan et al., 2012	Metridioidea	Spongiactis japonica	filaments	p-mastigophore
Sanamyan et al., 2012	Metridioidea	Spongiactis japonica	filaments	p-mastigophore
Zelnio et al., 2009	Metridioidea	Cyananthea hourdezi	pedal disk	basitrich
Zelnio et al., 2009	Metridioidea	Cyananthea hourdezi	scapus	basitrich
Zelnio et al., 2009	Metridioidea	Cyananthea hourdezi	scapus	p-mastigophore
Zelnio et al., 2009	Metridioidea	Cyananthea hourdezi	margin	basitrich
Zelnio et al., 2009	Metridioidea	Cyananthea hourdezi	margin	p-mastigophore
Zelnio et al., 2009	Metridioidea	Cyananthea hourdezi	tentacles base	spirocysts (robust)
Zelnio et al., 2009	Metridioidea	Cyananthea hourdezi	tentacles base	basitrich
Zelnio et al., 2009	Metridioidea	Cyananthea hourdezi	tentacles base	p-mastigophore
Zelnio et al., 2009	Metridioidea	Cyananthea hourdezi	tentacles	holotrichs
Zelnio et al., 2009	Metridioidea	Cyananthea hourdezi	actinopharynx	basitrich
Zelnio et al., 2009	Metridioidea	Cyananthea hourdezi	actinopharynx	p-mastigophore
Zelnio et al., 2009	Metridioidea	Cyananthea hourdezi	filaments	basitrich
Zelnio et al., 2009	Metridioidea	Cyananthea hourdezi	filaments	p-mastigophore
Zelnio et al., 2009	Metridioidea	Alvinactis chessi	pedal disk	basitrich
Zelnio et al., 2009	Metridioidea	Alvinactis chessi	pedal disk	holotrichs
Zelnio et al., 2009	Metridioidea	Alvinactis chessi	scapus	basitrich
Zelnio et al., 2009	Metridioidea	Alvinactis chessi	scapus	p-mastigophore
Zelnio et al., 2009	Metridioidea	Alvinactis chessi	scapus	holotrichs
Zelnio et al., 2009	Metridioidea	Alvinactis chessi	tentacles	spirocysts (robust)
Zelnio et al., 2009	Metridioidea	Alvinactis chessi	tentacles	basitrich
Zelnio et al., 2009	Metridioidea	Alvinactis chessi	tentacles	holotrichs
Zelnio et al., 2009	Metridioidea	Alvinactis chessi	actinopharynx	basitrich
Zelnio et al., 2009	Metridioidea	Alvinactis chessi	actinopharynx	p-mastigophore
Zelnio et al., 2009	Metridioidea	Alvinactis chessi	filaments	basitrich
Zelnio et al., 2009	Metridioidea	Alvinactis chessi	filaments	p-mastigophore 1
Zelnio et al., 2009	Metridioidea	Alvinactis chessi	filaments	p-mastigophore 2
Zelnio et al., 2009	Metridioidea	Chondrophellia orangina	pedal disk	basitrich 1
Zelnio et al., 2009	Metridioidea	Chondrophellia orangina	pedal disk	basitrich 2
Zelnio et al., 2009	Metridioidea	Chondrophellia orangina	pedal disk	p-mastigophore
Zelnio et al., 2009	Metridioidea	Chondrophellia orangina	scapulus	basitrich 1
Zelnio et al., 2009	Metridioidea	Chondrophellia orangina	scapulus	basitrich 2
Zelnio et al., 2009	Metridioidea	Chondrophellia orangina	scapulus	p-mastigophore
Zelnio et al., 2009	Metridioidea	Chondrophellia orangina	tentacles	spirocysts (robust)
Zelnio et al., 2009	Metridioidea	Chondrophellia orangina	tentacles	basitrich 1
Zelnio et al., 2009	Metridioidea	Chondrophellia orangina	tentacles	basitrich 2
Zelnio et al., 2009	Metridioidea	Chondrophellia orangina	actinopharynx	basitrich 1
Zelnio et al., 2009	Metridioidea	Chondrophellia orangina	actinopharynx	basitrich 2
Zelnio et al., 2009	Metridioidea	Chondrophellia orangina	actinopharynx	p-mastigophore
Zelnio et al., 2009	Metridioidea	Chondrophellia orangina	filaments	basitrich
Zelnio et al., 2009	Metridioidea	Chondrophellia orangina	filaments	p-mastigophore
Zelnio et al., 2009	Metridioidea	Chondrophellia orangina	acontia	basitrich 1
Zelnio et al., 2009	Metridioidea	Chondrophellia orangina	acontia	basitrich 2
Zelnio et al., 2009	Metridioidea	Sagartiogeton erythraios	pedal disk	basitrich
Zelnio et al., 2009	Metridioidea	Sagartiogeton erythraios	scapus	basitrich
Zelnio et al., 2009	Metridioidea	Sagartiogeton erythraios	scapus	p-mastigophore
Zelnio et al., 2009	Metridioidea	Sagartiogeton erythraios	scapulus	basitrich
Zelnio et al., 2009	Metridioidea	Sagartiogeton erythraios	scapulus	p-mastigophore
Zelnio et al., 2009	Metridioidea	Sagartiogeton erythraios	tentacles	gracile spiro
Zelnio et al., 2009	Metridioidea	Sagartiogeton erythraios	tentacles	spirocysts (robust)
Zelnio et al., 2009	Metridioidea	Sagartiogeton erythraios	tentacles	basitrich 1
Zelnio et al., 2009	Metridioidea	Sagartiogeton erythraios	tentacles	basitrich 2
Zelnio et al., 2009	Metridioidea	Sagartiogeton erythraios	tentacles	p-mastigophore
Zelnio et al., 2009	Metridioidea	Sagartiogeton erythraios	actinopharynx	basitrich 1
Zelnio et al., 2009	Metridioidea	Sagartiogeton erythraios	actinopharynx	basitrich 2
Zelnio et al., 2009	Metridioidea	Sagartiogeton erythraios	actinopharynx	p-mastigophore
Zelnio et al., 2009	Metridioidea	Sagartiogeton erythraios	filaments	basitrich
Zelnio et al., 2009	Metridioidea	Sagartiogeton erythraios	filaments	p-mastigophore 1
Zelnio et al., 2009	Metridioidea	Sagartiogeton erythraios	filaments	p-mastigophore 2
Zelnio et al., 2009	Metridioidea	Sagartiogeton erythraios	acontia	basitrich 1
Zelnio et al., 2009	Metridioidea	Sagartiogeton erythraios	acontia	basitrich 2
Zelnio et al., 2009	Metridioidea	Sagartiogeton erythraios	acontia	p-mastigophore
Zelnio et al., 2009	Metridioidea	Amphianthus sp.	pedal disk	basitrich
Zelnio et al., 2009	Metridioidea	Amphianthus sp.	pedal disk	p-mastigophore
Zelnio et al., 2009	Metridioidea	Amphianthus sp.	scapus	basitrich 1
Zelnio et al., 2009	Metridioidea	Amphianthus sp.	scapus	basitrich 2
Zelnio et al., 2009	Metridioidea	Amphianthus sp.	scapus	holotrichs
Zelnio et al., 2009	Metridioidea	Amphianthus sp.	tentacles	spirocysts (robust)
Zelnio et al., 2009	Metridioidea	Amphianthus sp.	tentacles	basitrich
Zelnio et al., 2009	Metridioidea	Amphianthus sp.	tentacles	holotrichs 1
Zelnio et al., 2009	Metridioidea	Amphianthus sp.	tentacles	holotrichs 2
Zelnio et al., 2009	Metridioidea	Amphianthus sp.	actinopharynx	basitrich
Zelnio et al., 2009	Metridioidea	Amphianthus sp.	actinopharynx	p-mastigophore
Zelnio et al., 2009	Metridioidea	Amphianthus sp.	actinopharynx	holotrichs
Zelnio et al., 2009	Metridioidea	Amphianthus sp.	filaments	basitrich
Zelnio et al., 2009	Metridioidea	Amphianthus sp.	filaments	p-mastigophore
Zelnio et al., 2009	Metridioidea	Amphianthus sp.	filaments	holotrichs
Zelnio et al., 2009	Metridioidea	Amphianthus sp.	acontia	basitrich 1
Zelnio et al., 2009	Metridioidea	Amphianthus sp.	acontia	basitrich 2
Daly et al., 2004	Metridioidea	Adamsia obvolva	tentacles	spirocysts (robust)
Daly et al., 2004	Metridioidea	Adamsia obvolva	tentacles	gracile spiro
Daly et al., 2004	Metridioidea	Adamsia obvolva	tentacles	b-mastigophore
Daly et al., 2004	Metridioidea	Adamsia obvolva	tentacles	basitrich
Daly et al., 2004	Metridioidea	Adamsia obvolva	column	basitrich
Daly et al., 2004	Metridioidea	Adamsia obvolva	column	basitrich
Daly et al., 2004	Metridioidea	Adamsia obvolva	column	p-mastigophore
Daly et al., 2004	Metridioidea	Adamsia obvolva	actinopharynx	basitrich
Daly et al., 2004	Metridioidea	Adamsia obvolva	actinopharynx	p-mastigophore
Daly et al., 2004	Metridioidea	Adamsia obvolva	filaments	basitrich
Daly et al., 2004	Metridioidea	Adamsia obvolva	filaments	basitrich
Daly et al., 2004	Metridioidea	Adamsia obvolva	filaments	p-mastigophore
Daly et al., 2004	Metridioidea	Adamsia obvolva	acontium	large basitrich
Daly et al., 2004	Metridioidea	Adamsia obvolva	acontium	small basitrich
Li et al, 2016	Metridioidea	Paraphelliactis tangi	tentacles	spirocysts (robust)
Li et al, 2016	Metridioidea	Paraphelliactis tangi	tentacles	gracile spiro
Li et al, 2016	Metridioidea	Paraphelliactis tangi	tentacles	basitrich
Li et al, 2016	Metridioidea	Paraphelliactis tangi	tentacles	basitrich
Li et al, 2016	Metridioidea	Paraphelliactis tangi	mid column	basitrich
Li et al, 2016	Metridioidea	Paraphelliactis tangi	mid column	basitrich
Li et al, 2016	Metridioidea	Paraphelliactis tangi	mid column	p-mastigophore
Li et al, 2016	Metridioidea	Paraphelliactis tangi	actinopharynx	basitrich
Li et al, 2016	Metridioidea	Paraphelliactis tangi	actinopharynx	basitrich
Li et al, 2016	Metridioidea	Paraphelliactis tangi	actinopharynx	p-mastigophore
Li et al, 2016	Metridioidea	Paraphelliactis tangi	mesenterial filament	basitrich
Li et al, 2016	Metridioidea	Paraphelliactis tangi	mesenterial filament	basitrich
Li et al, 2016	Metridioidea	Paraphelliactis tangi	mesenterial filament	p-mastigophore
Li et al, 2016	Metridioidea	Paraphelliactis tangi	acontia	basitrich
Li et al, 2016	Metridioidea	Paraphelliactis tangi	acontia	basitrich
Li et al, 2016	Metridioidea	Phelliactis yapensis	tentacles	spirocysts (robust)
Li et al, 2016	Metridioidea	Phelliactis yapensis	tentacles	gracile spiro
Li et al, 2016	Metridioidea	Phelliactis yapensis	tentacles	basitrich
Li et al, 2016	Metridioidea	Phelliactis yapensis	tentacles	basitrich
Li et al, 2016	Metridioidea	Phelliactis yapensis	mid column	basitrich
Li et al, 2016	Metridioidea	Phelliactis yapensis	mid column	basitrich
Li et al, 2016	Metridioidea	Phelliactis yapensis	actinopharynx	basitrich
Li et al, 2016	Metridioidea	Phelliactis yapensis	actinopharynx	basitrich
Li et al, 2016	Metridioidea	Phelliactis yapensis	actinopharynx	p-mastigophore
Li et al, 2016	Metridioidea	Phelliactis yapensis	mesenterial filament	basitrich
Li et al, 2016	Metridioidea	Phelliactis yapensis	mesenterial filament	basitrich
Li et al, 2016	Metridioidea	Phelliactis yapensis	mesenterial filament	basitrich
Li et al, 2016	Metridioidea	Phelliactis yapensis	mesenterial filament	p-mastigophore
Li et al, 2016	Metridioidea	Phelliactis yapensis	acontia	basitrich
Li et al, 2016	Metridioidea	Phelliactis yapensis	acontia	basitrich
Gusmão et al., 2019	Metridioidea	Calliactis tigris	scapus	basitrich
Gusmão et al., 2019	Metridioidea	Calliactis tigris	scapus	p-mastigophore
Gusmão et al., 2019	Metridioidea	Calliactis tigris	tentacles	spirocysts (robust)
Gusmão et al., 2019	Metridioidea	Calliactis tigris	tentacles	basitrich
Gusmão et al., 2019	Metridioidea	Calliactis tigris	pharynx	basitrich
Gusmão et al., 2019	Metridioidea	Calliactis tigris	filaments	basitrich 1
Gusmão et al., 2019	Metridioidea	Calliactis tigris	filaments	basitrich 2
Gusmão et al., 2019	Metridioidea	Calliactis tigris	filaments	p-mastigophore
Gusmão et al., 2019	Metridioidea	Calliactis tigris	acontia	basitrich 1
Gusmão et al., 2019	Metridioidea	Calliactis tigris	acontia	basitrich 2
Fautin et al., 2009	Metridioidea	Neoaiptasia morbilla	tentacles	gracile spiro
Fautin et al., 2009	Metridioidea	Neoaiptasia morbilla	tentacles	spirocysts (robust)
Fautin et al., 2009	Metridioidea	Neoaiptasia morbilla	tentacles	p-mastigophore
Fautin et al., 2009	Metridioidea	Neoaiptasia morbilla	tentacles	basitrich
Fautin et al., 2009	Metridioidea	Neoaiptasia morbilla	tentacles	p-mastigophore
Fautin et al., 2009	Metridioidea	Neoaiptasia morbilla	acontia	basitrich
Fautin et al., 2009	Metridioidea	Neoaiptasia morbilla	acontia	basitrich
Fautin et al., 2009	Metridioidea	Neoaiptasia morbilla	acontia	p-mastigophore
Fautin et al., 2009	Metridioidea	Neoaiptasia morbilla	mesenterial filament	basitrich
Fautin et al., 2009	Metridioidea	Neoaiptasia morbilla	mesenterial filament	p-mastigophore
Fautin et al., 2009	Metridioidea	Neoaiptasia morbilla	mesenterial filament	p-mastigophore
Fautin et al., 2009	Metridioidea	Neoaiptasia morbilla	column	basitrich
Fautin et al., 2009	Metridioidea	Neoaiptasia morbilla	column	b-mastigophore
Fautin et al., 2009	Metridioidea	Neoaiptasia morbilla	column	p-mastigophore
Rodríguez et al., 2008	Metridioidea	Alvinactis reu	pedal disk	basitrich
Rodríguez et al., 2008	Metridioidea	Alvinactis reu	scapus	basitrich
Rodríguez et al., 2008	Metridioidea	Alvinactis reu	margin	basitrich
Rodríguez et al., 2008	Metridioidea	Alvinactis reu	margin	p-mastigophore
Rodríguez et al., 2008	Metridioidea	Alvinactis reu	margin	holotrichs
Rodríguez et al., 2008	Metridioidea	Alvinactis reu	outer tentacle base	spirocysts (robust)
Rodríguez et al., 2008	Metridioidea	Alvinactis reu	outer tentacle base	basitrich
Rodríguez et al., 2008	Metridioidea	Alvinactis reu	tentacle tip	spirocysts (robust)
Rodríguez et al., 2008	Metridioidea	Alvinactis reu	tentacle tip	basitrich
Rodríguez et al., 2008	Metridioidea	Alvinactis reu	tentacle tip	holotrichs
Rodríguez et al., 2008	Metridioidea	Alvinactis reu	actinopharynx	basitrich
Rodríguez et al., 2008	Metridioidea	Alvinactis reu	actinopharynx	p-mastigophore
Rodríguez et al., 2008	Metridioidea	Alvinactis reu	filaments	basitrich
Rodríguez et al., 2008	Metridioidea	Alvinactis reu	filaments	p-mastigophore
de Melo et al., 2020	Metridioidea	Paraphelliactis labiata	column	basitrich
de Melo et al., 2020	Metridioidea	Paraphelliactis labiata	column	p-mastigophore
de Melo et al., 2020	Metridioidea	Paraphelliactis labiata	tentacles	gracile spiro
de Melo et al., 2020	Metridioidea	Paraphelliactis labiata	tentacles	spirocysts (robust)
de Melo et al., 2020	Metridioidea	Paraphelliactis labiata	tentacles	basitrich 1
de Melo et al., 2020	Metridioidea	Paraphelliactis labiata	tentacles	basitrich 2
de Melo et al., 2020	Metridioidea	Paraphelliactis labiata	mesenterial filament	basitrich 1
de Melo et al., 2020	Metridioidea	Paraphelliactis labiata	mesenterial filament	basitrich 2
de Melo et al., 2020	Metridioidea	Paraphelliactis labiata	mesenterial filament	p-mastigophore
de Melo et al., 2020	Metridioidea	Paraphelliactis labiata	actinopharynx	basitrich 1
de Melo et al., 2020	Metridioidea	Paraphelliactis labiata	actinopharynx	basitrich 2
de Melo et al., 2020	Metridioidea	Paraphelliactis labiata	actinopharynx	p-mastigophore
de Melo et al., 2020	Metridioidea	Paraphelliactis labiata	acontia	basitrich 1
de Melo et al., 2020	Metridioidea	Paraphelliactis labiata	acontia	basitrich 2
de Melo et al., 2020	Metridioidea	Monactis vestita	tentacles	gracile spiro
de Melo et al., 2020	Metridioidea	Monactis vestita	tentacles	spirocysts (robust)
de Melo et al., 2020	Metridioidea	Monactis vestita	tentacles	basitrich 1
de Melo et al., 2020	Metridioidea	Monactis vestita	tentacles	basitrich 2
de Melo et al., 2020	Metridioidea	Monactis vestita	tentacles	basitrich 3
de Melo et al., 2020	Metridioidea	Monactis vestita	actinopharynx	basitrich
de Melo et al., 2020	Metridioidea	Monactis vestita	actinopharynx	p-mastigophore
de Melo et al., 2020	Metridioidea	Monactis vestita	actinopharynx	p-mastigophore
de Melo et al., 2020	Metridioidea	Monactis vestita	mesenterial filament	basitrich
de Melo et al., 2020	Metridioidea	Monactis vestita	mesenterial filament	p-mastigophore
de Melo et al., 2020	Metridioidea	Monactis vestita	acontia	basitrich 1
de Melo et al., 2020	Metridioidea	Monactis vestita	acontia	basitrich 2
Sanamyan et al., 2015	Metridioidea	Hormathia lacunifera	pedal disk	basitrichs (few)
Sanamyan et al., 2015	Metridioidea	Hormathia lacunifera	scapus	basitrichs (few)
Sanamyan et al., 2015	Metridioidea	Hormathia lacunifera	scapulus	basitrichs (numerous)
Sanamyan et al., 2015	Metridioidea	Hormathia lacunifera	tentacles	gracile spiro
Sanamyan et al., 2015	Metridioidea	Hormathia lacunifera	tentacles	spirocysts (robust)
Sanamyan et al., 2015	Metridioidea	Hormathia lacunifera	tentacles	basitrichs (numerous)
Sanamyan et al., 2015	Metridioidea	Hormathia lacunifera	actinopharynx	basitrichs (rare)
Sanamyan et al., 2015	Metridioidea	Hormathia lacunifera	actinopharynx	basitrichs (common)
Sanamyan et al., 2015	Metridioidea	Hormathia lacunifera	actinopharynx	p-mastigophore A
Sanamyan et al., 2015	Metridioidea	Hormathia lacunifera	actinopharynx	p-mastigophore B1
Sanamyan et al., 2015	Metridioidea	Hormathia lacunifera	filaments	basitrichs (few)
Sanamyan et al., 2015	Metridioidea	Hormathia lacunifera	filaments	basitrichs (rare)
Sanamyan et al., 2015	Metridioidea	Hormathia lacunifera	filaments	basitrichs (common)
Sanamyan et al., 2015	Metridioidea	Hormathia lacunifera	filaments	p-mastigophore B1
Sanamyan et al., 2015	Metridioidea	Hormathia lacunifera	filaments	holotrichs
Sanamyan et al., 2015	Metridioidea	Hormathia lacunifera	acontia	basitrichs (rare)
Sanamyan et al., 2015	Metridioidea	Hormathia lacunifera	acontia	basitrichs (numerous)
Sanamyan et al., 2015	Metridioidea	Artemidactis victrix	column	basitrichs (rare)
Sanamyan et al., 2015	Metridioidea	Artemidactis victrix	column	basitrichs (few)
Sanamyan et al., 2015	Metridioidea	Artemidactis victrix	tentacles	gracile spiro
Sanamyan et al., 2015	Metridioidea	Artemidactis victrix	tentacles	spirocysts (robust)
Sanamyan et al., 2015	Metridioidea	Artemidactis victrix	tentacles	basitrichs (common)
Sanamyan et al., 2015	Metridioidea	Artemidactis victrix	tentacles	p-mastigophore B2a
Sanamyan et al., 2015	Metridioidea	Artemidactis victrix	actinopharynx	basitrichs (numerous)
Sanamyan et al., 2015	Metridioidea	Artemidactis victrix	actinopharynx	basitrichs (rare)
Sanamyan et al., 2015	Metridioidea	Artemidactis victrix	actinopharynx	p-mastigophore A
Sanamyan et al., 2015	Metridioidea	Artemidactis victrix	actinopharynx	p-mastigophore B2a
Sanamyan et al., 2015	Metridioidea	Artemidactis victrix	filaments	basitrichs (common)
Sanamyan et al., 2015	Metridioidea	Artemidactis victrix	filaments	basitrichs (rare)
Sanamyan et al., 2015	Metridioidea	Artemidactis victrix	filaments	p-mastigophore B1
Sanamyan et al., 2015	Metridioidea	Artemidactis victrix	filaments	p-mastigophore B2a (very rare)
Sanamyan et al., 2015	Metridioidea	Artemidactis victrix	filaments	p-mastigophore B2a
Sanamyan et al., 2015	Metridioidea	Artemidactis victrix	acontia	basitrichs (few)
Sanamyan et al., 2015	Metridioidea	Artemidactis victrix	acontia	basitrichs (numerous)
Sanamyan et al., 2015	Metridioidea	Artemidactis victrix	acontia	p-mastigophore B2a (numerous)
Sanamyan et al., 2015	Metridioidea	Artemidactis victrix	pedal disk	basitrichs (common)
Sanamyan et al., 2015	Metridioidea	Artemidactis victrix	pedal disk	basitrichs (common)
Sanamyan et al., 2015	Metridioidea	Artemidactis victrix	pedal disk	p-mastigophore B2a (common)
Sanamyan et al., 2015	Metridioidea	Artemidactis victrix	limbus	basitrichs (common)
Sanamyan et al., 2015	Metridioidea	Artemidactis victrix	limbus	basitrichs (common)
Sanamyan et al., 2015	Metridioidea	Artemidactis victrix	limbus	p-mastigophore B2a (common)
Sanamyan et al., 2015	Metridioidea	Artemidactis victrix	limbus	holotrichs
Sanamyan et al., 2015	Metridioidea	Artemidactis victrix	margin	basitrichs (few)
Sanamyan et al., 2015	Metridioidea	Artemidactis victrix	margin	p-mastigophore B2a (numerous)
Rodriguez et al., 2009	Metridioidea	Antipodactis scotiae	pedal disk	basitrich 1
Rodriguez et al., 2009	Metridioidea	Antipodactis scotiae	pedal disk	basitrich 2
Rodriguez et al., 2009	Metridioidea	Antipodactis scotiae	pedal disk	microbasic p-mastigophore
Rodriguez et al., 2009	Metridioidea	Antipodactis scotiae	scapus	basitrich 1
Rodriguez et al., 2009	Metridioidea	Antipodactis scotiae	scapus	basitrich 2
Rodriguez et al., 2009	Metridioidea	Antipodactis scotiae	scapus	microbasic p-mastigophore
Rodriguez et al., 2009	Metridioidea	Antipodactis scotiae	scapus	holotrich
Rodriguez et al., 2009	Metridioidea	Antipodactis scotiae	scapulus	basitrich 1
Rodriguez et al., 2009	Metridioidea	Antipodactis scotiae	scapulus	basitrich 2
Rodriguez et al., 2009	Metridioidea	Antipodactis scotiae	scapulus	microbasic p-mastigophore
Rodriguez et al., 2009	Metridioidea	Antipodactis scotiae	scapulus	holotrich
Rodriguez et al., 2009	Metridioidea	Antipodactis scotiae	tentacles	robust spirocyte
Rodriguez et al., 2009	Metridioidea	Antipodactis scotiae	tentacles	basitrich 1
Rodriguez et al., 2009	Metridioidea	Antipodactis scotiae	tentacles	basitrich 2
Rodriguez et al., 2009	Metridioidea	Antipodactis scotiae	tentacles	microbasic p-mastigophore
Rodriguez et al., 2009	Metridioidea	Antipodactis scotiae	pharynx	basitrich 1
Rodriguez et al., 2009	Metridioidea	Antipodactis scotiae	pharynx	basitrich 2
Rodriguez et al., 2009	Metridioidea	Antipodactis scotiae	pharynx	microbasic p-mastigophore
Rodriguez et al., 2009	Metridioidea	Antipodactis scotiae	filaments	basitrich
Rodriguez et al., 2009	Metridioidea	Antipodactis scotiae	filaments	microbasic p-mastigophore 1
Rodriguez et al., 2009	Metridioidea	Antipodactis scotiae	filaments	microbasic p-mastigophore 2
Rodriguez et al., 2009	Metridioidea	Antipodactis scotiae	acontia	basitrich 1
	Metridioidea	Antipodactis scotiae	acontia	basitrich 2
Rodriguez et al., 2009	Metridioidea	Antipodactis scotiae	acontia	macrobasic p-amastigophore
Rodriguez et al., 2009	Metridioidea	Antipodactis awii	pedal disk	basitrich 1
Rodriguez et al., 2009	Metridioidea	Antipodactis awii	pedal disk	basitrich 2
Rodriguez et al., 2009	Metridioidea	Antipodactis awii	pedal disk	microbasic p-mastigophore
Rodriguez et al., 2009	Metridioidea	Antipodactis awii	scapus	basitrich 1
Rodriguez et al., 2009	Metridioidea	Antipodactis awii	scapus	basitrich 2
Rodriguez et al., 2009	Metridioidea	Antipodactis awii	scapus	microbasic p-mastigophore
Rodriguez et al., 2009	Metridioidea	Antipodactis awii	scapus	holotrich
Rodriguez et al., 2009	Metridioidea	Antipodactis awii	scapulus	basitrich 1
Rodriguez et al., 2009	Metridioidea	Antipodactis awii	scapulus	basitrich 2
Rodriguez et al., 2009	Metridioidea	Antipodactis awii	scapulus	microbasic p-mastigophore
Rodriguez et al., 2009	Metridioidea	Antipodactis awii	scapulus	holotrich
Rodriguez et al., 2009	Metridioidea	Antipodactis awii	tentacles	robust spirocyte
Rodriguez et al., 2009	Metridioidea	Antipodactis awii	tentacles	basitrich
Rodriguez et al., 2009	Metridioidea	Antipodactis awii	tentacles	microbasic p-mastigophore
Rodriguez et al., 2009	Metridioidea	Antipodactis awii	pharynx	basitrich 1
Rodriguez et al., 2009	Metridioidea	Antipodactis awii	pharynx	basitrich 2
Rodriguez et al., 2009	Metridioidea	Antipodactis awii	pharynx	microbasic p-mastigophore
Rodriguez et al., 2009	Metridioidea	Antipodactis awii	filaments	basitrich
Rodriguez et al., 2009	Metridioidea	Antipodactis awii	filaments	microbasic p-mastigophore 1
Rodriguez et al., 2009	Metridioidea	Antipodactis awii	filaments	microbasic p-mastigophore 2
Rodriguez et al., 2009	Metridioidea	Antipodactis awii	acontia	basitrich 1
Rodriguez et al., 2009	Metridioidea	Antipodactis awii	acontia	basitrich 2
Rodriguez et al., 2009	Metridioidea	Antipodactis awii	acontia	macrobasic p-amastigophore
